# BRAF inhibitor resistance confers increased sensitivity to mitotic inhibitors

**DOI:** 10.1101/2021.04.15.439990

**Authors:** SA Misek, TS Dexheimer, M Akram, SE Conrad, JC Schmidt, RR Neubig, KA Gallo

## Abstract

Single agent and combination therapy with BRAF^V600E/K^ and MEK inhibitors have remarkable efficacy against melanoma tumors with activating BRAF mutations, but in most cases resistance eventually develops. The purpose of this study is to uncover pharmacological vulnerabilities of BRAFi-resistant melanoma cells, with the goal of identifying new therapeutic options for patients whose tumors have developed resistance to BRAFi/MEKi therapy. We screened a well-annotated compound library against a panel of isogenic pairs of parental and BRAFi-resistant melanoma cell lines to identify classes of compounds that selectively target BRAFi-resistant cells over their BRAFi-sensitive counterparts. Two distinct patterns of increased sensitivity to classes of pharmacological inhibitors emerged. In two cell line pairs, BRAFi resistance conferred increased sensitivity to compounds that share the property of cell cycle arrest at M-phase, including inhibitors of aurora kinase (AURK), polo-like kinase (PLK), tubulin, and kinesin. Live cell microscopy used to track mitosis in real time revealed that parental, but not BRAFi-resistant, melanoma cells were able to exit from compound-induced mitotic arrest through mitotic slippage, thus escaping death. Consistent with the key role of Cyclin B1 levels in regulating mitosis at the spindle checkpoint, in arrested cells we found higher Cyclin B1 levels in parental over BRAFi-resistant melanoma cells, suggesting that altered Cyclin B1 expression levels may explain why these BRAFi resistant cells have gained increased vulnerability to mitotic inhibitors. Another BRAFi-resistant cell line showed increased sensitivity to Chk1/2 inhibitors, possibly due to an accumulation of DNA damage, resulting in mitotic failure. This study shows that BRAFi-resistance in melanoma cells confers vulnerability to pharmacological disruption of mitosis and suggests a targeted synthetic lethal approach to treat BRAF-mutant melanomas that have become resistant to BRAF/MEK-directed therapies.
