## Supplementary material for "BRAF inhibitor resistance confers increased sensitivity to mitotic inhibitors": Table S1

### Sheet: Sheet1
Purpose	Gene	Forward	Reverse	Note
Constructing EGFP-TUBA1B	EGFP	atggtgagcaagggcgagg	GTGGATGGAGATGCACTCACGAGACCCTCCGCCACCCTTGTACAGCTCGTCCATGCC	Stage 1 EGFP amplification
Constructing EGFP-TUBA1B	TUBA1B	GGCATGGACGAGCTGTACAAGGGTGGCGGAGGGTCTCGTGAGTGCATCTCCATCCAC	TTAGTATTCCTCTCCTTCTTCCTCACCC	Stage 1 TUBA1B amplification
Constructing EGFP-TUBA1B	EGFP-TUBA1B	GGGGACAAGTTTGTACAAAAAAGCAGGCTTAatggtgagcaagggcgag	GGGGACCACTTTGTACAAGAAAGCTGGGTTTTAGTATTCCTCTCCTTCTTCCTCACCC	Stage 2 EGFP-TUBA1B amplification which includes gateway tagging adapters
Subcloning EGFP-CCNB1 into pDONR221	EGFP-CCNB1	GGGGACAAGTTTGTACAAAAAAGCAGGCTTAatggcgctccgagccaccagg	GGGGACCACTTTGTACAAGAAAGCTGGGTTctatttgtatagttcatccatgccatgtgtaatcc	This PCR reaction adds gateway adapter sequences to EGFP-CCNB1 so that it can be subcloned into pDONR221
Subcloning mScarlet-H2A into pDONR221	mScarlet-H2A	GGGGACAAGTTTGTACAAAAAAGCAGGCTTCACCatggtgagcaagggcgagg	GGGGACCACTTTGTACAAGAAAGCTGGGTTtcagttatctagatccggtgg	This PCR reaction adds gateway adapter sequences to mScarlet-H2A so that it can be subcloned into pDONR221
