## Supplementary material for "BRAF inhibitor resistance confers increased sensitivity to mitotic inhibitors": Table S3

### Sheet: Sheet1
Compound	Cell Line	IC50	Emax
BI2536	UACC62P	1.083e-09	0.533
BI2536	UACC62R	1.539e-09	0.1174
Volasertib	UACC62P	1.711e-09	0.4042
Volasertib	UACC62R	1.319e-09	0.05166
GSK461364	UACC62P	9.619e-07	0.09777
GSK461364	UACC62R	3.744e-07	0.01473
Danusertib	UACC62P	2.949e-07	0.6778
Danusertib	UACC62R	2.689e-07	0.05564
AMG900	UACC62P	1.344e-06	0.391
AMG900	UACC62R	2.783e-08	0.2049
MLN8237	UACC62P	7.968e-08	0.8026
MLN8237	UACC62R	6.933e-08	0.2811
Docetaxel	UACC62P	1.634e-09	0.5509
Docetaxel	UACC62R	1.754e-09	0.1721
Ispinesib	UACC62P	7.224e-10	0.5425
Ispinesib	UACC62R	4.712e-10	0.1264
Mebendazole	UACC62P	3.014e-07	0.4775
Mebendazole	UACC62R	2.125e-07	0.08789
AZD7762	UACC62P	1.856e-07	0.006839
AZD7762	UACC62R	4.399e-08	0.07908
LY2603618	UACC62P	1.447e-06	0.1133
LY2603618	UACC62R	4.598e-07	0.06113
SCH90076	UACC62P	1.582e-07	0.9602
SCH90076	UACC62R	3.751e-07	0.2909
